# Remodelling of the glycome of B-cell precursor acute lymphoblastic leukemia cells developing drug-tolerance

**DOI:** 10.1101/2024.08.22.609211

**Authors:** Tiago Oliveira, Mingfeng Zhang, Chun-Wei Chen, Nicolle H. Packer, Mark von Itzstein, Nora Heisterkamp, Daniel Kolarich

**Affiliations:** Institute for Glycomics, Griffith University, Gold Coast Campus, QLD; Department of Systems Biology, Beckman Research Institute City of Hope, Monrovia, CA, USA; Department of Chemistry and Biomolecular Sciences, Macquarie University, Sydney; ARC Centre of Excellence for Nanoscale BioPhotonics, Griffith University, QLD and Macquarie University, NSW, Australia

**Author notes:** Institute of Molecular Biotechnology, Vienna Biocenter, Vienna, Austria (Tiago Oliveira). Corresponding authors, equal contribution: Nora Heisterkamp: Daniel Kolarich. <u>Email addresses:</u> Tiago Oliveira Mingfeng Zhang Chun-Wei Chen Nicole H. Packer Mark von Itzstein.

**Keywords:** human B-cell precursor acute lymphoblastic leukemia, drug resistance, minimal residual disease, vincristine, stromal co-culture, glycopeptide, HLA-DRA, LAMP1, bisecting N-glycans, MGAT3

## Abstract

Reduced responsiveness of precursor B-acute lymphoblastic leukemia (BCP-ALL) to chemotherapy can be first detected in the form of minimal residual disease leukemia cells that persist after 28 days of initial treatment. The ability of these cells to resist chemotherapy is partly due to the microenvironment of the bone marrow, which promotes leukemia cell growth and provides protection, particularly under these conditions of stress. It is unknown if and how the glycocalyx of such cells is remodelled during the development of tolerance to drug treatment, even though glycosylation is the most abundant cell surface post-translational modification present on the plasma membrane. To investigate this, we performed *omics* analysis of BCP-ALL cells that survived a 30-day vincristine chemotherapy treatment while in co-culture with bone marrow stromal cells. Proteomics showed decreased levels of some metabolic enzymes. Overall glycocalyx changes included a shift from Core-2 to less complex Core-1 O-glycans, and reduced overall sialylation, with a shift from α2-6 to α2-3 linked Neu5Ac. Interestingly, there was a clear increase in bisecting complex N-glycans with a concomitant increased mRNA expression of *MGAT3*, the only enzyme known to form bisecting N-glycans. These small but reproducible quantitative differences suggest that individual glycoproteins become differentially glycosylated. Glycoproteomics confirmed glycosite-specific modulation of cell surface and lysosomal proteins in drug-tolerant BCP-ALL cells, including HLA-DRA, CD38, LAMP1 and PPT1. We conclude that drug-tolerant persister leukemia cells that grow under continuous chemotherapy stress have characteristic glycotraits that correlate with and perhaps contribute to their ability to survive and could be tested as neoantigens in drug-resistant leukemia.
