## Supplementary material for "Remodelling of the glycome of B-cell precursor acute lymphoblastic leukemia cells developing drug-tolerance": Table S2

### Sheet: Glycomics Reporting
								911.336	162.053	203.079	146.058	291.095	307.09	42.0106	79.9568
ID	GlyTouCan ID	RT (min) BM0	Det m/z	Z	theor. [M-xH]x-	∆M	theor. [M-H]-	Core Type	Hex	HexNAc	Fuc	NeuAc	NeuGc	Ac	S	Proposed Structure	Category	Subcategory	Comment Diagnostic ions (m/z)		d18_C_1	d18_C_2	d18_C_3	2nM_1	2nM_2	2nM_3	d30_C_1	d30_C_2	d30_C_3	4nM_1	4nM_2	4nM_3
37	G84906ML	50	482.58	2	482.671	0.0909623	966.342		1	1		2					Core 1	Sialylated			6.95188	8.38712	7.08205	3.74301	5.95624	4.28771	6.30848	5.97078	7.45887	5.65936	5.98264	6.75639
		50.1	966.23	1	966.342	0.111925	966.342		1	1		2					Core 1	Sialylated			51.6736	38.3038	28.3752	40.4496	34.322	32.6902	33.8102	29.6026	31.2062	38.7323	28.1113	42.0722
38	G52120NK	59.8	665.15	2	665.237	0.0870623	1331.47		2	2		2					Core 2	Sialylated			9.66769	16.8287	18.3162	12.5446	16.9874	16.8161	19.9965	21.1212	15.9825	11.2605	14.2437	7.19786
		59.8	1331.45	1	1331.47	0.0241246	1331.47		2	2		2					Core 2	Sialylated			0.140386	0.0178732	3.86702	3.90537	0	0.0617912	2.93992	2.84887	0.0471125	1.04633	0.963988	0.502869
39a	G65285QO	45.5	675.2	1	675.247	0.0465246	675.247		1	1		1					Core 1	Sialylated			0.590619	0.568046	0.405803	0	0	0	0.978398	0.664904	0.916956	0.520199	0.24599	0.139934
39b	G40269CS	47.9	675.2	1	675.247	0.0465246	675.247		1	1		1					Core 1	Sialylated			24.9467	29.4588	36.8723	35.2027	36.138	41.5656	30.64	34.426	39.9091	39.197	47.5348	38.1764
40a	G08140FC	53.8	1040.34	1	1040.38	0.0387246	1040.38		2	2		1					Core 2	Sialylated			5.37493	5.87214	3.32048	3.24054	6.36153	2.42216	4.23431	2.51677	2.83683	2.65669	2.9176	5.15433
40b	G62217NB	56.7	1040.34	1	1040.38	0.0387246	1040.38		2	2		1					Core 2	Sialylated			0.6542	0.563537	1.76086	0.914291	0.234855	2.15643	1.09219	2.84887	1.6424	0.927627	0	0
