## Supplementary material for "Remodelling of the glycome of B-cell precursor acute lymphoblastic leukemia cells developing drug-tolerance": Table S3

### Sheet: GAGomics table Vcr 
		D18 1		D18 2		D18 3		D30 1		D30 2		D30 3		2uM 1		2uM 2		2uM 3		4uM 1		4uM 2		4uM 3		Fet 1		Fet 2		Fet 3
	Time	Area	Time	Area	Time	Area	Time	Area	Time	Area	Time	Area	Time	Area	Time	Area	Time	Area	Time	Area	Time	Area	Time	Area	Time	Area	Time	Area	Time	Area
CS-0S	22.203	1404.42	22.359	1622.95	22.701	1499.76	22.751	1387.65	23.154	1719.04	22.806	1697.9	23.179	1533.97	22.947	1250.1	22.795	1566.16	23.079	1595.87	22.753	1850.75	22.651	1475.74	22.762	1704	22.311	1531.36	22.355	1455.68
HS-0S	22.774	233.603	23.044	250.776	23.307	248.604	23.228	299.287	23.596	484.222	23.41	276.887	23.763	198.653	23.517	189.044	23.235	371.406	23.557	298.265	23.29	180.447	23.102	268.076	23.454	550.078	23.041	506.39	23.062	495.473
HA	23.836	311.9	24.078	339.21	24.34	350.721	24.297	119.904	24.835	210.072	24.415	181.506	24.783	363.283	24.531	266.537	24.352	341.256	24.699	346.698	24.318	521.454	24.203	187.089	24.444	46.7747	23.761	107.85	24.046	68.5527
CS-2S	26.947	93.099	27.108	90.4423	27.499	82.5965	27.489	82.1927	27.917	70.5958	27.554	73.1145	27.869	81.2826	27.692	80.9197	27.506	98.6058	27.796	94.7256	27.394	111.788	27.323	102.589	27.61	108.357	27.184	88.8103	27.172	85.7321
CS-4S	27.907	136.447	28.114	110.686	28.304	101.038	28.379	190.775	28.786	233.382	28.428	268.456	28.679	114.701	28.524	76.5812	28.369	92.2093	28.627	178.677	28.249	350.061	28.15	92.0898	28.568	75.696	28.22	91.5634	28.198	72.8375
CS-6S	28.77	139.889	29.003	192.156	29.432	165.576	29.379	70.685	29.814	105.941	29.484	121.995	29.839	177.568	29.537	146.732	29.509	192.558	29.676	208.905	29.283	387.629	29.203	119.381	29.481	93.0582	29.095	60.39	28.978	59.092
HS-2S/6S	29.199	77.5108	29.483	114.034	29.672	125.444	29.869	124.837	30.202	171.525	29.851	178.036	30.041	159.634	30.065	72.9419	29.814	114.042	30.042	158.521	29.637	190.103	29.564	72.3943	30.308	30.8361	29.732	29.7355	29.827	31.1823
HS-NS	33.394	41.3721	33.359	66.8142	34.035	58.7977	34.15	40.0273	34.486	47.7236	34.114	46.9128	34.218	51.5005	34.218	43.6974	33.983	49.7724	34.231	80.1644	34.047	101.756	33.893	53.9395		0		0		0
	D18 1	D18 2	D18 3	D30 1	D30 2	D30 3	2uM 1	2uM 2	2uM 3	4uM 1	4uM 2	4uM 3		T-tests											Fet 1	Fet 2	Fet 3
	Area	Area	Area	Area	Area	Area	Area	Area	Area	Area	Area	Area		D18 V D30	2uM v 4uM	D18 v 2uM	D30 v 2uM	D18 v 4uM	D30 v 4uM						Area	Area	Area
CS-0S	1404.42	1622.95	1499.76	1387.65	1719.04	1697.9	1533.97	1250.1	1566.16	1595.87	1850.75	1475.74		0.498474	0.270736	0.645357	0.360567	0.359438	0.811293						1704	1531.36	1455.68
HS-0S	233.603	250.776	248.604	299.287	484.222	276.887	198.653	189.044	371.406	298.265	180.447	268.076		0.173139	0.955402	0.890735	0.319698	0.903784	0.233724						550.078	506.39	495.473
HA	311.9	339.21	350.721	119.904	210.072	181.506	363.283	266.537	341.256	346.698	521.454	187.089		0.00487026	0.79475	0.760845	0.0179538	0.863637	0.144592						46.7747	107.85	68.5527
CS-2S	93.099	90.4423	82.5965	82.1927	70.5958	73.1145	81.2826	80.9197	98.6058	94.7256	111.788	102.589		0.0469934	0.102823	0.802075	0.163014	0.0706627	0.0102061						108.357	88.8103	85.7321
CS-4S	136.447	110.686	101.038	190.775	233.382	268.456	114.701	76.5812	92.2093	178.677	350.061	92.0898		0.00984016	0.216039	0.231598	0.00551755	0.30071	0.777226						75.696	91.5634	72.8375
CS-6S	139.889	192.156	165.576	70.685	105.941	121.995	177.568	146.732	192.558	208.905	387.629	119.381		0.0361549	0.453481	0.76723	0.0230522	0.415999	0.158244						93.0582	60.39	59.092
HS-2S/6S	77.5108	114.034	125.444	124.837	171.525	178.036	159.634	72.9419	114.042	158.521	190.103	72.3943		0.0767245	0.596454	0.749832	0.230294	0.41344	0.671592						30.8361	29.7355	31.1823
HS-NS	41.3721	66.8142	58.7977	40.0273	47.7236	46.9128	51.5005	43.6974	49.7724	80.1644	101.756	53.9395		0.244203	0.0968869	0.404135	0.369432	0.218262	0.0741348						0	0	0
total	2438.24	2787.07	2632.53	2315.36	3042.5	2844.8	2680.59	2126.55	2826	2961.82	3693.99	2371.3		0.656186	0.348468	0.766633	0.56639	0.380338	0.565981						2608.81	2416.1	2268.55
total (-HA)	2126.34	2447.86	2281.81	2195.46	2832.43	2663.3	2317.31	1860.02	2484.75	2615.12	3172.54	2184.21		0.259225	0.270364	0.772012	0.267819	0.283855	0.798931						2562.03	2308.25	2199.99
%
CS-0S	57.5998	58.2314	56.9701	59.9325	56.5009	59.6842	57.225	58.7853	55.4194	53.8812	50.1017	62.2334		0.39578	0.66418	0.682506	0.348243	0.575244	0.428559						65.3174	63.3815	64.1678
HS-0S	9.5808	8.99785	9.44354	12.9261	15.9152	9.73308	7.41079	8.88969	13.1424	10.0703	4.88488	11.305		0.121405	0.705357	0.79749	0.286547	0.780947	0.197132						21.0854	20.959	21.841
HA	12.792	12.1709	13.3226	5.17865	6.90459	6.38026	13.5523	12.5337	12.0756	11.7056	14.1163	7.88973		0.000411415	0.470804	0.943676	0.00061436	0.454575	0.0541566						1.79295	4.4638	3.02188
CS-2S	3.81828	3.24507	3.13753	3.54989	2.32032	2.57011	3.03226	3.8052	3.48923	3.19822	3.02622	4.32628		0.244616	0.880297	0.898327	0.223738	0.812059	0.273072						4.15352	3.67577	3.77917
CS-4S	5.59611	3.9714	3.83805	8.23954	7.67073	9.43671	4.27895	3.60119	3.26289	6.03269	9.4765	3.88352		0.0066007	0.172153	0.303429	0.00139537	0.311477	0.31033						2.90156	3.78972	3.21075
CS-6S	5.73728	6.89455	6.28959	3.05287	3.48204	4.28834	6.6242	6.89997	6.81378	7.05326	10.4935	5.03443		0.00540613	0.663748	0.241775	0.00102991	0.495383	0.0744973						3.56708	2.49948	2.60484
HS-2S/6S	3.17896	4.09153	4.76515	5.39169	5.63761	6.25828	5.95518	3.43005	4.03545	5.35213	5.14628	3.05294		0.0293271	0.969126	0.631003	0.183996	0.591112	0.184876						1.182	1.23072	1.37455
HS-NS	1.6968	2.39729	2.2335	1.72877	1.56856	1.64907	1.92124	2.05485	1.76123	2.70659	2.75463	2.27468		0.10065	0.0188574	0.436707	0.0525754	0.146299	0.00430982						0	0	0
	100	100	100	100	100	100	100	100	100	100	100	100													100	100	100
total CS	72.7514	72.3425	70.2352	74.7748	69.974	75.9793	71.1605	73.0917	68.9853	70.1654	73.098	75.4776		0.417608	0.398077	0.648997	0.316774	0.545232	0.795622						75.9396	73.3465	73.7626
total HS	14.4566	15.4867	16.4422	20.0466	23.1214	17.6404	15.2872	14.3746	18.9391	18.129	12.7858	16.6326		0.0463711	0.876246	0.649931	0.126296	0.830109	0.120541						22.2674	22.1897	23.2155
no sulphate	67.1806	67.2293	66.4136	72.8586	72.4161	69.4172	64.6358	67.675	68.5619	63.9515	54.9866	73.5384		0.0142095	0.636851	0.989894	0.045609	0.631281	0.246844						86.4029	84.3405	86.0088
1 sulphate	20.0274	20.5998	20.2638	21.9628	20.6793	24.2025	21.8118	19.7913	19.3626	24.3429	30.8971	18.5718		0.129783	0.304622	0.975896	0.199617	0.293457	0.564887						11.8042	11.1957	10.9693
% ex. HA
CS-0S	66.0487	66.3008	65.7265	63.2057	60.6914	63.7517	66.1962	67.2091	63.0307	61.0245	58.3367	67.564		0.0221152	0.352373	0.688895	0.13591	0.247156	0.93766						66.5099	66.343	66.1673
HS-0S	10.9862	10.2447	10.895	13.6321	17.0956	10.3964	8.57258	10.1636	14.9474	11.4054	5.68778	12.2734		0.198523	0.636405	0.8012	0.413808	0.681043	0.238324						21.4704	21.9382	22.5215
CS-2S	4.37836	3.69475	3.61978	3.74376	2.49241	2.74526	3.50763	4.35048	3.96844	3.62222	3.52363	4.69684		0.116088	0.99099	0.902903	0.104471	0.91635	0.149684						4.22935	3.84751	3.89693
CS-4S	6.41697	4.52173	4.42797	8.68954	8.23964	10.0798	4.94976	4.11723	3.71101	6.83246	11.0341	4.21616		0.0103955	0.199299	0.310343	0.00202026	0.3442	0.470336						2.95453	3.96679	3.3108
CS-6S	6.57885	7.84995	7.25632	3.2196	3.74029	4.58059	7.66267	7.88872	7.74958	7.98834	12.2183	5.46565		0.00332667	0.708907	0.22229	0.000618879	0.543453	0.079015						3.6322	2.61627	2.68601
HS-2S/6S	3.64526	4.65851	5.49757	5.68616	6.05573	6.68478	6.88877	3.92157	4.58968	6.06169	5.99215	3.31444		0.0647517	0.993776	0.637285	0.345736	0.645297	0.343734						1.20358	1.28823	1.41738
HS-NS	1.94569	2.7295	2.5768	1.82319	1.6849	1.76145	2.22243	2.3493	2.00312	3.06542	3.2074	2.46952		0.0531504	0.0433439	0.434859	0.016112	0.206252	0.00726756						0	0	0
	100	100	100	100	100	100	100	100	100	100	100	100													100	100	100
total CS	83.4229	82.3673	81.0306	78.8586	75.1637	81.1574	82.3162	83.5656	78.4598	79.4675	85.1127	81.9427		0.107691	0.762039	0.649571	0.259405	0.958056	0.18895						77.326	76.7735	76.0611
total HS	16.5771	17.6327	18.9694	21.1414	24.8363	18.8426	17.6838	16.4344	21.5402	20.5325	14.8873	18.0573		0.107691	0.762039	0.649571	0.259405	0.958056	0.18895						22.674	23.2265	23.9389
no sulphate	77.0349	76.5455	76.6216	76.8377	77.787	74.1481	74.7687	77.3727	77.9782	72.4299	64.0245	79.8374		0.687382	0.379768	0.979329	0.775106	0.367708	0.425701						87.9803	88.2812	88.6889
1 sulphate	22.9651	23.4545	23.3784	23.1623	22.213	25.8519	25.2313	22.6273	22.0218	27.5701	35.9755	20.1626		0.687382	0.379768	0.979329	0.775106	0.367708	0.425701						12.0197	11.7188	11.3111
4s/6s	0.975394	0.57602	0.610223	2.69895	2.20294	2.20055	0.645958	0.521914	0.478866	0.855305	0.903082	0.771392		0.00140956	0.00959201	0.279333	0.000464537	0.409927	0.000859034
