## Supplementary material for "Remodelling of the glycome of B-cell precursor acute lymphoblastic leukemia cells developing drug-tolerance": Table S4

### Sheet: N-Glycomics Reporting
ID	GlyTouCan ID	RT (min)	Det m/z	Z	theor. [M-xH]x-	∆M	theor. [M-H]-	Core	Hex	HexNAc	Fuc	NeuAc	NeuGc	Acetate	Sulphate	Proposed Structure	Category	Subcategory	Comment - Diagnostic ions (m/z) and exoglycosidases info		PBS d18 1	PBS d18 2	PBS d18 3	2nM Vcr 1	2nM Vcr 2	2nM Vcr 3	PBS d30 1	PBS d30 2	PBS d30 3	4nM Vcr 1	4nM Vcr 2	4nM Vcr 3
1	G19949UL	31.5	698.3	2	698.247	-0.0527	1397.49	1	3								Oligomannose		Man6		2.70821	2.68358	2.35477	2.97402	2.07396	2.78373	2.35258	2.31455	2.33094	2.9286	2.48678	2.13931
2	G13869TL	31.3	779.34	2	779.274	-0.0663	1559.55	1	4								Oligomannose		Man7		4.48935	4.20672	3.23276	5.63806	4.34058	4.64123	4.26053	3.4043	3.83849	5.17243	5.10312	5.04344
3a	G75448JJ	34.9	783.33	2	783.282	-0.0481	1567.56	1	1	1		1					Complex	Sialylated	1276.25 and 1114.31 - no SiaAc and + no Gal		0.263031	0.23307	0.310074	0.205872	0.331955	0.174265	0.293146	0.330624	0.279321	0.347132	0.253272	0.540111
3b	G45479GM	41	783.34	2	783.282	-0.0581	1567.56	1	1	1		1					Complex	Sialylated												0.155114	0.127016	0.158056
3c		46.2	783.34	2	783.282	-0.0581	1567.56	1	1	1		1					Complex	Sialylated												0.102324	0.112453	0.147864
4	G60875XB	34.8	799.84	2	799.787	-0.053	1600.57	1	3	1							Hybrid	Neutral			0.634121	0.603109	0.499919	0.599181	0.708946	0.711222	0.526585	0.689787	0.572962	0.690188	0.867949	0.663387
5	G50205RT	28.5	840.88	2	840.814	-0.0664	1682.63	1	1	3							Complex	Bisecting Neutral	No indication of any other glycoform. 570 present and prominent, even though specta is not very intense (low abundance) Retention time also supports bisecting structure					0.105591	0.0805026	0.0919825				0.0774545	0.115829	0.111951
6a	G58809AD	38	856.37	2	856.311	-0.05915	1713.62	1	1	1	1	1					Complex	Sialylated Fucosylated			1.14137	1.34931	1.24261	1.66979	2.04006	1.05	1.87427	2.40765	2.19572	2.28211	1.55303	2.23723
6b	G34822AT	42.5	856.37	2	856.311	-0.05915	1713.62	1	1	1	1	1					Complex	Sialylated Fucosylated			0.227555	0.299637	0.251826	0.171645	0.31829	0.118343	0.160033	0.192495	0.155611	0.172797	0.302338	0.121445
6c	G59454IE	43.5	856.37	2	856.311	-0.05915	1713.62	1	1	1	1	1					Complex	Sialylated Fucosylated			0.174488	0.149459	0.211956	0.216229	0.157322	0.210803	0.259876	0.253478	0.151059	0.261701	0.280887	0.30718
6d	G50915WK	49.1	856.27	2	856.311	0.04085	1713.62	1	1	1	1	1					Complex	Sialylated Fucosylated			0.292168	0.165458	0.181933	0.13639	0.224121	0.276888	0.185447	0.219122	0.310577	0.422675	0.458536	0.310992
7a	G67585WD	31.6	860.38	2	860.3	-0.0799	1721.6	1	5								Oligomannose				0.261752	0.222363	0.212072							0.24781	0.157363	0.157354
7b	G84170WO	34.5	860.38	2	860.3	-0.0799	1721.6	1	5								Oligomannose		Man8		8.2398	12.1778	11.4694	11.9346	6.02424	13.5169	11.9559	9.95868	8.57415	11.2456	10.494	10.5829
8a	G86802QQ	32.4	864.37	2	864.308	-0.0617	1729.62	1	2	1		1					Hybrid	Sialylated	2-6 sialic acid 3 arm SiaLacNAc		0.909455	0.8517	1.01116	0.890338	0.942614	0.786366	1.03501	1.08206	1.05998	1.0275	1.2577	1.12653
8b	G38155ZN	39.3	864.31	2	864.308	-0.0017	1729.62	1	2	1		1					Hybrid	Sialylated	Potentially 2-3 sialic acid due to retention time Might be isomer in the Man linkage on the 6 arm		0.124497	0.125354	0.0933418	0.101973	0.129261	0.105914	0.120161	0.127985	0.0787583	0.104991	0.152343	0.109203
8c	G01250UT	40.3	864.35	2	864.308	-0.0417	1729.62	1	2	1		1					Hybrid	Sialylated	2-3 sialic acid 3 arm SiaLacNAc		0.302575	0.199658	0.229187	0.292021	0.378975	0.285493	0.285068	0.147847	0.238005	0.627306	0.624857	0.608591
9	G09088BU	35.4	895.43	1	895.341	-0.0887	895.341	1	-1		1						Paucimannose	Fucosylated			3.4959	3.26884	3.80211	3.5475	4.2306	3.4458	3.43617	3.67928	3.90067	4.27172	4.51979	3.94786
10a		26.3	911.38	1	911.336	-0.0438	911.336	1									Paucimannose				0.295947	0.255832	0.285624	0.213434	0.269422	0.241262	0.272558	0.304322	0.227838	0.281949	0.211143	0.218415
10b		30.6	911.38	1	911.336	-0.0438	911.336	1									Paucimannose				0.177862	0.220693	0.137298	0.179526	0.188258	0.219175	0.21033	0.230135	0.229094	0.20923	0.202503	0.227594
10c	G62167DK	33.8	911.38	1	911.336	-0.0438	911.336	1									Paucimannose		Man3		0.485943	0.416514	0.392248	0.325995	0.470545	0.433343	0.468608	0.460511	0.502196	0.643391	0.651967	0.816139
11	G84440YT	30.6	921.84	2	921.84	0	1844.68	1	2	3							Complex	Bisecting Neutral	very bad spectra (very low intensity) Based on the composition, knowledge about other leukemia cell lines The core fucosylated version elutes 5 min later											0.0955344	0.0838084	0.0802567
12a	G76019SU	36.7	937.39	2	937.337	-0.05275	1875.67	1	2	1	1	1					Hybrid	Sialylated Fucosylated	fucosylated version of 884.36a (8a)		1.0668	1.03	1.05907	1.95135	1.31063	0.999181	1.10591	1.79672	1.6283	1.30995	1.49258	0.93427
12b	G03729RK	42.8	937.39	2	937.337	-0.05275	1875.67	1	2	1	1	1					Hybrid	Sialylated Fucosylated	fucosylated version of 884.36b (8c)					0.281496	0.334417	0.251557	0.166396	0.165323	0.25766	0.242268	0.396921	0.255437
13a	G49888UY	28.3	941.4	2	941.326	-0.0735	1883.65	1	6								Oligomannose				0.524499	0.561315	0.303691	0.350126	0.464754	0.295787	0.322454	0.321752	0.299883	0.277547	0.25859	0.155411
13b	G66257KQ	31.8	941.4	2	941.326	-0.0735	1883.65	1	6								Oligomannose		Man9		27.3916	25.3782	23.9876	19.8486	18.6528	24.0936	18.9708	18.3107	18.303	19.5134	17.2145	19.5641
14a	G74784VI	35	945.37	2	945.335	-0.0353	1891.67	1	3	1		1					Hybrid	Sialylated	same as 8a with one extra Man residue on the 6arm		1.77231	2.62579	2.53662	2.49206	2.74904	2.80296	2.50968	3.36777	3.12041	1.84436	2.70751	1.96488
14b	G65666SB	41	945.37	2	945.335	-0.0353	1891.67	1	3	1		1					Hybrid	Sialylated	same as 8c with one extra Man residue on the 6arm		0.425343	0.307298	0.416671	0.479339	0.687259	0.504002	0.373501	0.406228	0.4253	0.867282	1.25705	0.985952
15a	G69159WK	35.8	957.89	2	957.851	-0.03945	1916.7	1	1	2	1	1					Complex	Sialylated			0.46688	0.498145	0.45253	0.418775	0.749215	0.374991	0.45186	0.607871	0.623229	0.590702	0.467961	0.478922
15b	G84396LL	40.3	957.87	2	957.851	-0.01945	1916.7	1	1	2	1	1					Complex	Sialylated	5 min difference indicates this might be the 2-3 version of the former structure											0.127343	0.134644	0.0936669
16a	G79446WY	37.8	965.87	2	965.848	-0.022	1932.7	1	2	2		1					Complex	Sialylated	both arms carry LacNAc but 3-arm carries sialic acid on an a2-6 linkage to Gal		2.53072	2.57489	3.2723	3.14359	2.18952	1.61281	3.4238	2.5868	2.8219	1.61914	2.66969	2.16723
16b	G69752OZ	43.3	965.85	2	965.848	-0.002	1932.7	1	2	2		1					Complex	Sialylated	both arms carry LacNAc but 3-arm carries sialic acid on an a2-3 linkage to Gal		0.247953	0.173247	0.304033	0.240224	0.421106	0.475377	0.402153	0.244147	0.282577	0.468426	0.278549	0.474852
17	G71606HZ	35	994.88	2	994.869	-0.01105	1990.74	1	2	3	1						Complex	Bisecting Neutral Fucosylated	Prominent 670 but no 688 All traits of core fucosylation					0.200618	0.233258	0.197723				0.258423	0.23873	0.315115
18a	G46683SB	40.3	1018.36	2	1018.36	0.00365	2037.73	1	3	1	1	1					Hybrid	Sialylated Fucosylated	Core fucosylated version of 14a		0.713106	0.792617	0.669984	0.796028	1.07701	0.724081	0.668239	0.948128	1.1462	1.03692	1.36943	0.757899
18b	G63369FQ	45.6	1018.37	2	1018.36	-0.00635	2037.73	1	3	1	1	1					Hybrid	Sialylated Fucosylated	Core fucosylated version of 14c					0.0946289	0.115356	0.106693				0.128389	0.0971456	0.150359
19	G19763QB	33.6	1022.35	2	1022.35	0.0029	2045.71	1	7								Oligomannose		Man9Glu		1.04447	0.989552	0.649001	1.10453	1.0471	0.843333	0.923754	0.998129	0.767759	1.05944	0.845155	1.05947
20		33.4	1026.36	2	1026.36	0.0011	2053.72	1	4	1		1					Hybrid	Sialylated	structure 14a with another Man residue on the 6arm tree		0.252617	0.244827	0.313067	0.246582	0.256423	0.195021	0.241615	0.241487	0.320803	0.273792	0.307203	0.312683
21a		38.9	1038.89	2	1038.88	-0.01305	2078.75	1	2	2	1	1					Complex	Sialylated Fucosylated	Lewis Fuc		0.207769	0.21661	0.23358	0.229343	0.244381	0.155376	0.189066	0.176155	0.30562	0.152592	0.125145	0.124179
21b	G46031NV	41.4	1038.89	2	1038.88	-0.01305	2078.75	1	2	2	1	1					Complex	Sialylated Fucosylated	Sialic acid 3-arm in a2-6 linkage		11.6363	11.4839	12.3718	11.9599	13.7956	10.8418	13.2924	13.4528	12.1318	11.1521	10.0707	10.124
21c	G69996RR	46.8	1038.89	2	1038.88	-0.01305	2078.75	1	2	2	1	1					Complex	Sialylated Fucosylated	Sialic acid 3-arm in a2-3 linkage		1.0742	1.06359	1.06159	1.39309	1.47931	1.13772	1.27187	1.38129	1.32579	1.15008	1.08187	1.0566
22	G77712UR	40.7	1057.43	1	1057.39	-0.0359	1057.39	1			1						Paucimannose	Fucosylated			2.30847	2.16426	2.221	1.88345	2.75551	2.22554	2.19261	2.35576	2.20619	2.76771	2.6842	2.81496
23	G53989JC	31.7	1067.37	2	1067.39	0.0177	2135.78	1	2	3		1					Complex	Bisecting Sialylated	Most likely structure but poor spectra. Not very intense. However, 2nM 1.1 shows small 670, which is only D-221 ion visible. Also, it's a sialylated strucutre 11					0.118123	0.104912	0.173325				0.148537	0.144627	0.121531
24a	G92509FK	30.8	1073.44	1	1073.39	-0.051	1073.39	1	1								Oligomannose				0.574775	0.635383	0.606651	0.48497	0.579985	0.471163	0.546937	0.559056	0.518969	0.587056	0.451205	0.628641
24b	G06664GL	32.2	1073.44	1	1073.39	-0.051	1073.39	1	1								Oligomannose		Man4		0.576706	0.627058	0.499604	0.474283	0.378541	0.640803	0.527039	0.494668	0.519939	0.489813	0.482782	0.615012
25a	G09675DY	36.6	1111.4	2	1111.4	-0.0043	2223.79	1	2	2		2					Complex	Sialylated	2x a2-6		0.855141	0.822949	0.749643	0.719619	0.758562	0.740073	1.03277	1.35503	1.45272	1.10218	1.0338	1.01288
25b	G86874HJ	42.4	1111.4	2	1111.4	-0.0043	2223.79	1	2	2		2					Complex	Sialylated	mix		0.787871	0.601206	0.845546	0.793492	1.49468	0.833731	1.51237	1.19118	1.84067	1.29599	1.39886	1.72504
25c	G30035MO	46.4	1111.4	2	1111.4	-0.0043	2223.79	1	2	2		2					Complex	Sialylated	2x a2-3		0.207176	0.19686	0.177196	0.317679	0.282885	0.286734	0.244233	0.285963	0.266577	0.430112	0.590261	0.504565
26	G94827SR	39.6	1111.9	2	1111.91	0.0059	2224.81	1	2	2	2	1					Complex	Sialylated Fucosylated	Core and Lewis Fucose		0.543079	0.654888	0.558546	0.455766	0.557632	0.516604	0.507899	0.568575	0.454036	0.328685	0.373834	0.353938
27	G37491LV	35.5	1140.42	2	1140.42	-0.00335	2281.83	1	2	3	1	1					Complex	Bisecting Sialylated Fucosylated	670 prominent 350 and 368 for Core Fuc		0.211607	0.174177	0.114952	0.72744	1.35906	0.934967	0.369478	0.146783	0.212111	0.950219	1.33651	0.737484
28a	G02945OA	39.8	1148.46	2	1148.41	-0.0459	2297.83	1	3	3		1					Complex	Sialylated	Not possible to distinguish between isomers as they are not vey abundant in these samples		0.288234	0.284516	0.332107	0.214924	0.202009	0.22195	0.233914	0.270921	0.226816	0.168336	0.132451	0.16991
28b		42	1148.46	2	1148.41	-0.0459	2297.83	1	3	3		1					Complex	Sialylated			0.240044	0.299622	0.17695	0.163169	0.197518	0.222497	0.19563	0.222096	0.193655	0.257507	0.236896	0.205644
28c		44.9	1148.46	2	1148.41	-0.0459	2297.83	1	3	3		1					Complex	Sialylated			0.203905	0.241352	0.185512	0.225855	0.286817	0.304429	0.217962	0.166336	0.193663	0.170019	0.335546	0.301771
29a		40	1184.43	2	1184.42	-0.00535	2369.85	1	2	2	1	2					Complex	Sialylated Fucosylated			0.167347		0.178919							0.0933512	0.0748151	0.0968368
29b	G22754FQ	41.3	1184.43	2	1184.42	-0.00535	2369.85	1	2	2	1	2					Complex	Sialylated Fucosylated			4.93505	3.98105	3.79093	4.42182	4.12397	2.96447	3.86338	5.41522	5.26002	2.0506	3.07962	2.44744
29c	G39482HK	46.4	1184.43	2	1184.42	-0.00535	2369.85	1	2	2	1	2					Complex	Sialylated Fucosylated			3.69088	2.79808	4.72093	3.53038	5.56745	3.98861	4.49618	4.24611	5.8618	2.96672	2.83269	4.2375
29d	G74026TS	50.7	1184.43	2	1184.42	-0.00535	2369.85	1	2	2	1	2					Complex	Sialylated Fucosylated			0.428484	0.577191	0.875566	0.938868	1.14499	0.682107	1.13121	1.19357	1.342	1.09734	1.06234	1.36967
29e		53.5	1184.43	2	1184.42	-0.00535	2369.85	1	2	2	1	2					Complex	Sialylated Fucosylated	Might have SiAc attached to GlcNAc					0.150515						0.171283	0.271086	0.257769
30a		40	1192.42	2	1192.42	0.0021	2385.84	1	3	2		2					Complex	Sialylated			0.597068	0.612563	0.569144	0.439258	0.394194	0.483344	0.38647	0.741294	0.578697	0.312461	0.433424	0.255433
30b		45.4	1192.42	2	1192.42	0.0021	2385.84	1	3	2		2					Complex	Sialylated			0.337818	0.47861	0.381856	0.493745	0.516613	0.31759	0.382503	0.543883	0.559607	0.30431	0.323574	0.276905
30c		49.4	1192.42	2	1192.42	0.0021	2385.84	1	3	2		2					Complex	Sialylated						0.0682146	0.104625	0.0857645	0.0777051	0.150634	0.115055	0.098331	0.134978	0.144772
31a		37.4	1219.51	1	1219.45	-0.0631	1219.45	1	1		1						Hybrid	Fucosylated	Core fucosylation adding 5min retention time to previously determined structure 24a		0.199479	0.155595	0.149851	0.122757	0.137122	0.137809	0.127094	0.113268	0.216802	0.124073	0.174308	0.193312
31b		38.8	1219.51	1	1219.45	-0.0631	1219.45	1	1		1						Hybrid	Fucosylated	Core fucosylation adding 5min retention time to previously determined structure 24b		0.241207	0.25696	0.222146	0.189964	0.193706	0.217257	0.243452	0.146447	0.174149	0.25798	0.19846	0.162226
32a		43.1	1221.47	2	1221.44	-0.02695	2443.89	1	3	3	1	1					Complex	Sialylated Fucosylated			0.557542	0.773779	0.742563	0.348024	0.554893	0.340268	0.87704	0.533383	0.666925	0.366976	0.372915	0.525912
32b	G13441RZ	45.4	1221.47	2	1221.44	-0.02695	2443.89	1	3	3	1	1					Complex	Sialylated Fucosylated			0.487687	0.373361	0.438812	0.594607	0.809815	0.38325	0.400604	0.564928	0.412475	0.562321	0.554219	0.335227
32c		47.8	1221.47	2	1221.44	-0.02695	2443.89	1	3	3	1	1					Complex	Sialylated Fucosylated			0.612366	0.548049	0.548191	0.435204	0.783821	0.681721	0.574296	0.491242	0.848684	0.37024	0.467135	0.431373
32d		48.7	1221.47	2	1221.44	-0.02695	2443.89	1	3	3	1	1					Complex	Sialylated Fucosylated			0.235492	0.146336	0.200258	0.316456	0.292339	0.172695	0.300239	0.222102	0.272961	0.225845	0.276418	0.218307
33	G13974DV	36.3	1235.52	1	1235.44	-0.0782	1235.44	1	2								Oligomannose		Man5		5.61899	5.58404	5.61625	5.00612	4.85232	5.28917	5.73452	5.25839	4.8927	6.50339	6.61886	6.69084
34a	G94547KR	35.8	1285.94	2	1285.96	0.02435	2572.93	1	2	3	1	2					Complex	Bisecting Sialylated Fucosylated	5 min before non-bisected version 29b					0.168952	0.159767	0.232549	0.100882	0.0836348	0.0804247	0.289748	0.364363	0.331531
34b		40.1	1285.94	2	1285.96	0.02435	2572.93	1	2	3	1	2					Complex	Bisecting Sialylated Fucosylated	5 min before non-bisected version 29c					0.149915	0.235093	0.183149	0.109362	0.0688907	0.108708	0.282898	0.285687	0.21452
35a	G04256WF	43.5	1366.96	2	1366.99	0.03075	2734.98	1	3	3	1	2					Complex	Sialylated Fucosylated			0.12218	0.166997	0.191088	0.137358	0.111871	0.0792686	0.169164	0.0614301	0.210987	0.179359	0.126301	0.149516
35b		46.4	1366.96	2	1366.99	0.03075	2734.98	1	3	3	1	2					Complex	Sialylated Fucosylated			0.620622	0.657371	0.699102	0.786243	1.00309	0.709985	0.689387	0.708781	0.76772	0.630595	0.659862	0.431933
35c		47.5	1366.96	2	1366.99	0.03075	2734.98	1	3	3	1	2					Complex	Sialylated Fucosylated			0.116336	0.140465	0.0905503	0.131415	0.430451	0.102636	0.1629	0.302627	0.194821	0.14713	0.25539	0.13409
35d		49	1366.96	2	1366.99	0.03075	2734.98	1	3	3	1	2					Complex	Sialylated Fucosylated			0.164874	0.168322	0.265167	0.19656	0.397474	0.268937	0.237237	0.26611	0.340172	0.145435	0.265886	0.1648
35e		51.2	1366.96	2	1366.99	0.03075	2734.98	1	3	3	1	2					Complex	Sialylated Fucosylated			0.0779318	0.0733161	0.105387	0.147885	0.120814	0.107684				0.0856792	0.0739727	0.0773387
36a		43.1	1439.47	2	1439.51	0.0395	2880.02	1	3	3		3					Complex	Sialylated			0.139163	0.157502	0.0735696	0.0451646	0.165809	0.104148	0.111415	0.15631	0.22217	0.231118	0.327211	0.39598
36b		48.3	1439.47	2	1439.51	0.0395	2880.02	1	3	3		3					Complex	Sialylated			0.273888	0.0933207	0.122153	0.169468	0.224839	0.190971	0.234242	0.307275	0.382174	0.366934	0.535486	0.634639
